# EpiBERTope: a sequence-based pre-trained BERT model improves linear and structural epitope prediction by learning long-distance protein interactions effectively

**DOI:** 10.1101/2022.02.27.481241

**Authors:** Minjun Park, Seung-woo Seo, Eunyoung Park, Jinhan Kim

## Abstract

**Motivation:** Epitopes are the immunogenic regions of antigen that are recognized by antibodies in a highly specific manner to trigger an immune response. Predicting such regions is extremely difficult yet contains profound implications for complex mechanisms of humoral immunogenicity.

**Results:** Here, we present a BERT-based epitope prediction model called EpiBERTope, a pre-trained model on the Swiss-Prot protein database, which can predict both linear and structural epitopes using protein sequences only. The model achieves an AUC of 0.922 and 0.667 for linear and structural epitope datasets respectively, outperforming all benchmark classification models including random forest, gradient boosting, naive Bayesian, and support vector machine models. In conclusion, EpiBERTope is a sequence-based model that captures content-based global interactions of antigen sequences, which will be transformative in epitope discovery with high specificity.
