## Supplemental Table 1 for "EpiBERTope: a sequence-based pre-trained BERT model improves linear and structural epitope prediction by learning long-distance protein interactions effectively"

### Sheet: Sheet 1 - MLA_compare_result_cv
MLA_compare_result_cv_all
	MLA Name	Optimal Parameters from CV	GridSearchOptions	test set macro precision	test set macro recall	test set macro F1	test set micro F1	test set AUC
0	adaboost	{'cv': StratifiedKFold(n_splits=5, random_state=2021, shuffle=True), 'error_score': nan, 'estimator__algorithm': 'SAMME.R', 'estimator__base_estimator': None, 'estimator__learning_rate': 1.0, 'estimator__n_estimators': 50, 'estimator__random_state': None, 'estimator': AdaBoostClassifier(), 'n_jobs': -1, 'param_grid': {'n_estimators': [50, 100, 250, 500], 'learning_rate': [0.0001, 0.001, 0.01, 0.1…	{'n_estimators': [50, 100, 250, 500], 'learning_rate': [0.0001, 0.001, 0.01, 0.1, 1.0]}	0.534788	0.585298	0.488595	0.611381	0.589718
1	bagging	{'cv': StratifiedKFold(n_splits=5, random_state=2021, shuffle=True), 'error_score': nan, 'estimator__base_estimator': None, 'estimator__bootstrap': True, 'estimator__bootstrap_features': False, 'estimator__max_features': 1.0, 'estimator__max_samples': 1.0, 'estimator__n_estimators': 10, 'estimator__n_jobs': None, 'estimator__oob_score': False, 'estimator__random_state': None, 'estimator__verbose'…	{'n_estimators': [50, 100, 250, 500]}	0.746568	0.767287	0.752611	0.770524	0.861422
2	extratree	{'cv': StratifiedKFold(n_splits=5, random_state=2021, shuffle=True), 'error_score': nan, 'estimator__bootstrap': False, 'estimator__ccp_alpha': 0.0, 'estimator__class_weight': None, 'estimator__criterion': 'gini', 'estimator__max_depth': None, 'estimator__max_features': 'auto', 'estimator__max_leaf_nodes': None, 'estimator__max_samples': None, 'estimator__min_impurity_decrease': 0.0, 'estimator__…	{"max_depth": [None], "max_features": [10, 17], "min_samples_split": [2, 5, 10], "min_samples_leaf": [1, 5, 10], "bootstrap": [True, False], "n_estimators" :[50, 100, 250, 500], "criterion": ["gini"]}	0.75582	0.78003	0.762662	0.780651	0.857364
3	gradientboosting	{'cv': StratifiedKFold(n_splits=5, random_state=2021, shuffle=True), 'error_score': nan, 'estimator__ccp_alpha': 0.0, 'estimator__criterion': 'friedman_mse', 'estimator__init': None, 'estimator__learning_rate': 0.1, 'estimator__loss': 'deviance', 'estimator__max_depth': 3, 'estimator__max_features': None, 'estimator__max_leaf_nodes': None, 'estimator__min_impurity_decrease': 0.0, 'estimator__min_…	{ 'n_estimators' : [25, 50 ,75, 100, 200], 'learning_rate': [0.005 ,0.05, 0.5, 1.5], 'max_depth': [2, 4, 6, 8], 'max_features': [10, 12, 17]}	0.659108	0.694841	0.66186	0.699215	0.736373
4	randomforest	{'cv': StratifiedKFold(n_splits=5, random_state=2021, shuffle=True), 'error_score': nan, 'estimator__bootstrap': True, 'estimator__ccp_alpha': 0.0, 'estimator__class_weight': None, 'estimator__criterion': 'gini', 'estimator__max_depth': None, 'estimator__max_features': 'auto', 'estimator__max_leaf_nodes': None, 'estimator__max_samples': None, 'estimator__min_impurity_decrease': 0.0, 'estimator__m…	{'n_estimators': [50, 100, 250, 500], 'max_features': [10, 17], 'bootstrap': [True, False]}	0.755607	0.779655	0.762416	0.780383	0.857416
5	logisticregression	{'cv': StratifiedKFold(n_splits=5, random_state=2021, shuffle=True), 'error_score': nan, 'estimator__Cs': 10, 'estimator__class_weight': None, 'estimator__cv': None, 'estimator__dual': False, 'estimator__fit_intercept': True, 'estimator__intercept_scaling': 1.0, 'estimator__l1_ratios': None, 'estimator__max_iter': 100, 'estimator__multi_class': 'auto', 'estimator__n_jobs': None, 'estimator__penal…	{'max_iter': [10, 50, 100]}	0.534834	0.586055	0.48828	0.611612	0.589716
6	bernoulli	{'cv': StratifiedKFold(n_splits=5, random_state=2021, shuffle=True), 'error_score': nan, 'estimator__alpha': 1.0, 'estimator__binarize': 0.0, 'estimator__class_prior': None, 'estimator__fit_prior': True, 'estimator': BernoulliNB(), 'n_jobs': -1, 'param_grid': {'alpha': [0, 0.5, 1]}, 'pre_dispatch': '2*n_jobs', 'refit': True, 'return_train_score': False, 'scoring': None, 'verbose': True}	{'alpha': [0, 0.5, 1]}	0.54391	0.576291	0.518074	0.609028	0.587682
7	gaussian	{'cv': StratifiedKFold(n_splits=5, random_state=2021, shuffle=True), 'error_score': nan, 'estimator__priors': None, 'estimator__var_smoothing': 1e-09, 'estimator': GaussianNB(), 'n_jobs': -1, 'param_grid': {'var_smoothing': [1e-09, 1e-07, 1e-05]}, 'pre_dispatch': '2*n_jobs', 'refit': True, 'return_train_score': False, 'scoring': None, 'verbose': True}	{'var_smoothing': [1e-9, 1e-7, 1e-5]}	0.557708	0.557611	0.535817	0.535819	0.582924
8	svc	{'cv': StratifiedKFold(n_splits=5, random_state=2021, shuffle=True), 'error_score': nan, 'estimator__C': 1.0, 'estimator__break_ties': False, 'estimator__cache_size': 200, 'estimator__class_weight': None, 'estimator__coef0': 0.0, 'estimator__decision_function_shape': 'ovr', 'estimator__degree': 3, 'estimator__gamma': 'scale', 'estimator__kernel': 'rbf', 'estimator__max_iter': -1, 'estimator__prob…	{'degree': [1,3,5], 'probability': [True], 'max_iter': [50, 100]}	0.502071	0.570112	0.384064	0.600534	0.509829
9	lda	{'cv': StratifiedKFold(n_splits=5, random_state=2021, shuffle=True), 'error_score': nan, 'estimator__covariance_estimator': None, 'estimator__n_components': None, 'estimator__priors': None, 'estimator__shrinkage': None, 'estimator__solver': 'svd', 'estimator__store_covariance': False, 'estimator__tol': 0.0001, 'estimator': LinearDiscriminantAnalysis(), 'n_jobs': -1, 'param_grid': {'solver': ['svd…	{'solver': ['svd', 'lsqr', 'eigen']}	0.53554	0.58642	0.489958	0.611892	0.589646
10	qda	{'cv': StratifiedKFold(n_splits=5, random_state=2021, shuffle=True), 'error_score': nan, 'estimator__priors': None, 'estimator__reg_param': 0.0, 'estimator__store_covariance': False, 'estimator__tol': 0.0001, 'estimator': QuadraticDiscriminantAnalysis(), 'n_jobs': -1, 'param_grid': {'tol': [0.0001]}, 'pre_dispatch': '2*n_jobs', 'refit': True, 'return_train_score': False, 'scoring': None, 'verbose…	{'tol': [1.0e-5, 1.0e-4, 1.0e-3, 1.0e-2]}	0.51056	0.511989	0.506012	0.54942	0.514969
